# Insights into the acquisition of the *pks* island and production of colibactin in the *Escherichia coli* population

**DOI:** 10.1101/2021.04.13.439611

**Authors:** Frédéric Auvray, Alexandre Perrat, Yoko Arimizu, Camille V. Chagneau, Nadège Bossuet-Greif, Clémence Massip, Hubert Brugère, Jean-Philippe Nougayrède, Tetsuya Hayashi, Priscilla Branchu, Yoshitoshi Ogura, Eric Oswald

**Affiliations:** IRSD, INSERM, Université de Toulouse, INRA, ENVT, UPS, Toulouse, France; CHU Toulouse, Hôpital Purpan, Service de Bactériologie-Hygiène, Toulouse, France; Department of Bacteriology, Kyushu University, Fukuoka, Japan; Division of Microbiology, Department of Infectious Medicine, Kurume University School of Medicine, Kurume, Fukuoka, Japan

**Keywords:** *pks*, pathogenicity island, genetic diversity, colibactin, genotoxin, *Escherichia coli*, enterobacteria

## Abstract

The *pks* island codes for the enzymes necessary for synthesis of the genotoxin colibactin, which contributes to the virulence of *Escherichia coli* strains and is suspected of promoting colorectal cancer. From a collection of 785 human and bovine *E. coli* isolates, we identified 109 strains carrying a highly conserved *pks* island, mostly from the phylogroup B2, but also from phylogroups A, B1 and D. Different scenarios of *pks* acquisition were deduced from whole genome sequence and phylogenetic analysis. In the main scenario, *pks* was introduced and stabilized into certain sequence types (ST) of the B2 phylogroup, such as ST73 and ST95, at the *asnW* tRNA locus located in the vicinity of the yersiniabactin-encoding High Pathogenicity Island (HPI). In a few B2 strains, *pks* inserted at the *asnU* or *asnV* tRNA *loci* close to the HPI and occasionally was located next to the remnant of an integrative and conjugative element. In a last scenario specific to B1/A strains, *pks* was acquired, independently of the HPI, at a non-tRNA *locus*. All the *pks*-positive strains except 18 produced colibactin. Sixteen strains contained mutations in *clbB* or *clbD*, or a fusion of *clbJ* and *clbK* and were no longer genotoxic but most of them still produced low amount of potentially active metabolites associated with the *pks* island. One strain was fully metabolically inactive without *pks* alteration, but colibactin production was restored by overexpressing the ClbR regulator. In conclusion, the *pks* island is not restricted to human pathogenic B2 strains and is more widely distributed in the *E. coli* population, while preserving its functionality.

**IMPACT STATEMENT:** Colibactin, a genotoxin associated with the carcinogenicity of certain strains of *E. coli*, is encoded by a pathogenicity island called *pks*. We took advantage of a large collection of non-clinical *E. coli* strains originating from human and bovine hosts to explore the distribution, conservation and functionality of the *pks* island. We found that the *pks* island was not only present in the phylogroup B2 (and more specifically to certain B2 sublineages), but also in other genetic phylogroups, highlighting its capacity to disseminate though horizontal gene transfer. We identified various genetic *pks* configurations indicative of an introduction of the *pks* island into *E. coli* on multiple independent occasions. Despite the existence of various acquisition scenarios, we found that the *pks* sequences were highly conserved and *pks*-carrying strains were overwhelmingly capable of producing colibactin, suggesting that the *pks* island is under selective pressure, through the production of colibactin or other secondary metabolites. Future implications include the identification of such metabolites and their biological activities that could be advantageous to *E. coli* and enable its adaptation to various ecological niches.

**DATA SUMMARY:** All sequence data of the 785 *E. coli* used in this study are freely available from the NCBI BioProject database (https://www.ncbi.nlm.nih.gov/bioproject/) under the accession number PRJDB5579. This database was updated to include the sequence data obtained using ONT MinION for the *E. coli* reference strain SP15 and for *E. coli* strains ECSC054, JML285, KS-NP019, NS-NP030 and SI-NP020. The sequence data of *E. coli* strain UPEC129 obtained using PacBio instrument were deposited in the NCBI BioProject database and are available at https://www.ncbi.nlm.nih.gov/Traces/study/ under the accession number PRJNA669570. Hybrid MinION-Illumina and PacBio-Illumina assemblies are available at the NCBI nucleotide database. The genome sequences of 36 other *E. coli* reference strains and 7 non-*E. coli* strains were retrieved from NCBI.
