## Supplementary material for "Insights into the acquisition of the *pks* island and production of colibactin in the *Escherichia coli* population": Table S

### Sheet: Table S1
Table S1. Characteristics of the 109 pks-positive E. coli strains analysed in this study
Strain_name	Year of isolation	Country	Host	Source	pathotype	Phylogroup	O serogroup	H serogroup	ST	fimH (CC95 subgr.)	stx1	stx2	eaeA	Symptom	Accession no. (short-read)		Accession no. (long-read)	Accession no. (hybrid assemblies)
HH-NP008	2014	Japan	bovine	feces	commensal	B1	O108var1	H2	847	ND	-	-	-	-	DRR102644	BFJV01000000
KK-NP025	2014	Japan	bovine	feces	commensal	B1	Onovel27	H8	6488	ND	-	-	-	-	DRR102978	BFWQ01000000
KS-NP019	2013	Japan	bovine	feces	commensal	B1	O8	H2	392	ND	-	-	-	-	DRR103025	BFYL01000000	DRR252636	AP024123	AP024124	AP024125
KS-P003	2013	Japan	bovine	feces	commensal	B2	Gp7	H5	95	15 (other)	-	-	-	-	DRR103057	BFZR01000000
KS-P027	2013	Japan	bovine	feces	commensal	B2	Gp7	H5	95	15 (other)	-	-	-	-	DRR103076	BGAK01000000
NS-NP014	2014	Japan	bovine	feces	commensal	B1	O8	H19	2079	ND	-	-	-	-	DRR103123	BGCF01000000
NS-NP030	2014	Japan	bovine	feces	commensal	B1	O8	H2	ND	ND	-	-	-	-	DRR103139	BGCV01000000	DRR252637	AP024126	AP024127	AP024128	AP024129
NS-NP040	2014	Japan	bovine	feces	commensal	B2	O8_wzm/wzt_O147_wzx/wzy	H5	7900	ND	-	-	-	-	DRR103149	BGDF01000000
SI-NP013	2014	Japan	bovine	feces	commensal	B1	Onovel30	H7	278	ND	-	-	-	-	DRR103245	BGGX01000000
SI-NP017	2014	Japan	bovine	feces	commensal	B1	Gp2	H21	278	ND	-	-	-	-	DRR103248	BGHA01000000
SI-NP020	2014	Japan	bovine	feces	commensal	A	Onovel21	H14	ND	ND	-	-	-	-	DRR103250	BGHC01000000	DRR252638	AP024130
SI-NP032	2014	Japan	bovine	feces	commensal	B2	O25	H1	73	ND	-	-	-	-	DRR103259	BGHL01000000
HUST146	2008	Japan	human	feces	commensal	B2	O6	H1	73	ND	-	-	-	-	DRR102674	BFKZ01000000
HUST147	2008	Japan	human	feces	commensal	B2	O1	H7	95	41 (A)	-	-	-	-	DRR102675	BFLA01000000
HUST148	2008	Japan	human	feces	commensal	B2	O75	H5	550	ND	-	-	-	-	DRR102676	BFLB01000000
HUST176	2009	Japan	human	feces	commensal	B2	O75	H5	550	ND	-	-	-	-	DRR102692	BFLR01000000
JML008	2015	Japan	human	feces	commensal	B2	Gp7	H4	95	27 (E)	-	-	-	-	DRR102708	BFMH01000000
JML016	2015	Japan	human	feces	commensal	B2	O1	H1	95	16 (other)	-	-	-	-	DRR102714	BFMN01000000
JML017	2015	Japan	human	feces	commensal	B2	O75	H5	550	ND	-	-	-	-	DRR102715	BFMO01000000
JML024	2015	Japan	human	feces	commensal	B2	O1	H7	95	41 (A)	-	-	-	-	DRR102722	BFMV01000000
JML028	2015	Japan	human	feces	commensal	B2	Gp7	H7	95	250 (A)	-	-	-	-	DRR102725	BFMY01000000
JML037	2015	Japan	human	feces	commensal	B2	O6	H5	ND	ND	-	-	-	-	DRR102733	BFNG01000000
JML040	2015	Japan	human	feces	commensal	B2	O1	H1	95	16 (other)	-	-	-	-	DRR102735	BFNI01000000
JML043	2015	Japan	human	feces	commensal	B2	Gp7	H7	95	41 (A)	-	-	-	-	DRR102737	BFNK01000000
JML054	2015	Japan	human	feces	commensal	B2	O75	H5	550	ND	-	-	-	-	DRR102748	BFNV01000000
JML064	2015	Japan	human	feces	commensal	B2	O1	H1	95	16 (other)	-	-	-	-	DRR102758	BFOF01000000
JML090	2015	Japan	human	feces	commensal	B2	O6	H1	73	ND	-	-	-	-	DRR102782	BFPD01000000
JML092	2015	Japan	human	feces	commensal	B2	O6	H1	73	ND	-	-	-	-	DRR102784	BFPF01000000
JML096	2015	Japan	human	feces	commensal	B2	Gp7	H7	95	41 (A)	-	-	-	-	DRR102788	BFPJ01000000
JML098	2015	Japan	human	feces	commensal	B2	Gp7	H7	95	41 (A)	-	-	-	-	DRR102790	BFPL01000000
JML102	2015	Japan	human	feces	commensal	B2	O6	H1	73	ND	-	-	-	-	DRR102794	BFPP01000000
JML103	2015	Japan	human	feces	commensal	B2	Gp7	H7	95	41 (A)	-	-	-	-	DRR102795	BFPQ01000000
JML114	2015	Japan	human	feces	commensal	B2	O6	H1	73	ND	-	-	-	-	DRR102804	BFPZ01000000
JML121	2015	Japan	human	feces	commensal	B2	O6	H1	73	ND	-	-	-	-	DRR102810	BFQF01000000
JML122	2015	Japan	human	feces	commensal	B2	O6	H1	73	ND	-	-	-	-	DRR102811	BFQG01000000
JML126	2015	Japan	human	feces	commensal	B2	O4	H5	12	ND	-	-	-	-	DRR102814	BFQJ01000000
JML139	2015	Japan	human	feces	commensal	B2	O75	H5	550	ND	-	-	-	-	DRR102825	BFQU01000000
JML143	2015	Japan	human	feces	commensal	B2	O1	H7	95	41 (A)	-	-	-	-	DRR102828	BFQX01000000
JML146	2015	Japan	human	feces	commensal	B2	Gp12	H7	95	18 (B)	-	-	-	-	DRR102831	BFRA01000000
JML148	2015	Japan	human	feces	commensal	B2	Gp12	H7	95	18 (B)	-	-	-	-	DRR102833	BFRC01000000
JML159	2015	Japan	human	feces	commensal	B2	Gp12	H7	95	18 (B)	-	-	-	-	DRR102842	BFRL01000000
JML165	2015	Japan	human	feces	commensal	B2	UT	H5	550	ND	-	-	-	-	DRR102847	BFRQ01000000
JML168	2015	Japan	human	feces	commensal	B2	Gp12	H7	95	18 (B)	-	-	-	-	DRR102850	BFRT01000000
JML173	2015	Japan	human	feces	commensal	B2	UT	H5	550	ND	-	-	-	-	DRR102853	BFRW01000000
JML175	2015	Japan	human	feces	commensal	B2	UT	H1	73	ND	-	-	-	-	DRR102855	BFRY01000000
JML178	2015	Japan	human	feces	commensal	B2	UT	H7	95	41 (A)	-	-	-	-	DRR102857	BFSA01000000
JML181	2015	Japan	human	feces	commensal	B2	O4	H5	12	ND	-	-	-	-	DRR102858	BFSB01000000
JML182	2015	Japan	human	feces	commensal	B2	O1	H1	95	16 (other)	-	-	-	-	DRR102859	BFSC01000000
JML197	2015	Japan	human	feces	commensal	B2	O25	H1	73	ND	-	-	-	-	DRR102872	BFSP01000000
JML201	2015	Japan	human	feces	commensal	B2	O1	H1	95	16 (other)	-	-	-	-	DRR102875	BFSS01000000
JML211	2015	Japan	human	feces	commensal	B2	Gp12	H7	95	18 (B)	-	-	-	-	DRR102883	BFTA01000000
JML212	2015	Japan	human	feces	commensal	B2	O25	H1	73	ND	-	-	-	-	DRR102884	BFTB01000000
JML221	2015	Japan	human	feces	commensal	B2	O75	H5	550	ND	-	-	-	-	DRR102889	BFTG01000000
JML223	2015	Japan	human	feces	commensal	B2	Gp12	H7	95	18 (B)	-	-	-	-	DRR102891	BFTI01000000
JML225	2015	Japan	human	feces	commensal	B2	Gp7	H5	95	15 (other)	-	-	-	-	DRR102893	BFTK01000000
JML226	2015	Japan	human	feces	commensal	B2	Gp7	H1	73	ND	-	-	-	-	DRR102894	BFTL01000000
JML228	2015	Japan	human	feces	commensal	B2	O75	H5	550	ND	-	-	-	-	DRR102896	BFTN01000000
JML232	2015	Japan	human	feces	commensal	B2	UT	H5	550	ND	-	-	-	-	DRR102899	BFTQ01000000
JML240	2015	Japan	human	feces	commensal	B2	O4	H5	12	ND	-	-	-	-	DRR102906	BFTX01000000
JML248	2015	Japan	human	feces	commensal	B2	O1	H1	95	16 (other)	-	-	-	-	DRR102910	BFUB01000000
JML251	2015	Japan	human	feces	commensal	B2	Gp7	H6	141	ND	-	-	-	-	DRR102913	BFUE01000000
JML255	2015	Japan	human	feces	commensal	B2	O75	H5	550	ND	-	-	-	-	DRR102915	BFUG01000000
JML261	2015	Japan	human	feces	commensal	B2	O1	H7	95	41 (A)	-	-	-	-	DRR102917	BFUI01000000
JML262	2015	Japan	human	feces	commensal	B2	O1	H1	95	16 (other)	-	-	-	-	DRR102918	BFUJ01000000
JML266	2015	Japan	human	feces	commensal	B2	O1	H1	95	16 (other)	-	-	-	-	DRR102922	BFUN01000000
JML282	2015	Japan	human	feces	commensal	B2	Gp7	H7	95	41 (A)	-	-	-	-	DRR102937	BFVC01000000
JML285	2015	Japan	human	feces	commensal	B1	Gp2	H8	109	ND	-	-	-	-	DRR102940	BFVF01000000	DRR252635	AP024114	AP024115	AP024116	AP024117	AP024118	AP024119	AP024120	AP024121	AP024122
JML287	2015	Japan	human	feces	commensal	B2	Gp12	H7	95	15 (B)	-	-	-	-	DRR102941	BFVG01000000
JML288	2015	Japan	human	feces	commensal	B2	O1	H7	95	41 (A)	-	-	-	-	DRR102942	BFVH01000000
JML290	2015	Japan	human	feces	commensal	B2	O1	H7	95	41 (A)	-	-	-	-	DRR102943	BFVI01000000
JML291	2015	Japan	human	feces	commensal	B2	O1	H1	95	16 (other)	-	-	-	-	DRR102944	BFVJ01000000
JML294	2015	Japan	human	feces	commensal	B2	O1	H1	95	16 (other)	-	-	-	-	DRR102947	BFVL01000000
JML296	2015	Japan	human	feces	commensal	B2	UT	H1	73	ND	-	-	-	-	DRR102949	BFVN01000000
JML298	2015	Japan	human	feces	commensal	B2	Gp12	H7	95	18 (B)	-	-	-	-	DRR102951	BFVP01000000
CM1	2006	Japan	human	urine	ExPEC	B2	O1	H1	95	16 (other)	-	-	-	Urinary tract infection	DRR102567	BFGW01000000
CM12	2006	Japan	human	urine	ExPEC	B2	Gp12	H7	95	18 (B)	-	-	-	Urinary tract infection	DRR102561	BFGQ01000000
CM15	2006	Japan	human	urine	ExPEC	B2	Gp7	H7	95	41 (A)	-	-	-	Urinary tract infection	DRR102563	BFGS01000000
CM16	2006	Japan	human	urine	ExPEC	B2	O22	H1	73	ND	-	-	-	Urinary tract infection	DRR102564	BFGT01000000
CM17	2006	Japan	human	urine	ExPEC	B2	UT	H7	95	41 (A)	-	-	-	Urinary tract infection	DRR102565	BFGU01000000
CM18	2006	Japan	human	urine	ExPEC	B2	O4	H5	12	ND	-	-	-	Urinary tract infection	DRR102566	BFGV01000000
CM32	2006	Japan	human	urine	ExPEC	B2	Gp12	H7	95	18 (B)	-	-	-	Urinary tract infection	DRR102570	BFGZ01000000
ECSC003	2007	Japan	human	blood	ExPEC	B2	O1	H1	95	16 (other)	-	-	-	bacteremia	DRR102573	BFHC01000000
ECSC005	2008	Japan	human	blood	ExPEC	B2	O1	H7	95	41 (A)	-	-	-	bacteremia	DRR102575	BFHE01000000
ECSC006	2008	Japan	human	blood	ExPEC	B2	O75	H5	550	ND	-	-	-	bacteremia	DRR102576	BFHF01000000
ECSC007	2008	Japan	human	blood	ExPEC	B2	O6	H1	73	ND	-	-	-	bacteremia	DRR102577	BFHG01000000
ECSC009	2006	Japan	human	blood	ExPEC	B2	Gp7	H7	95	41 (A)	-	-	-	bacteremia	DRR102578	BFHH01000000
ECSC010	2006	Japan	human	blood	ExPEC	B2	Gp12	H5	14	ND	-	-	-	bacteremia	DRR102579	BFHI01000000
ECSC024	2008	Japan	human	blood	ExPEC	B2	O1	H7	95	41 (A)	-	-	-	bacteremia	DRR102590	BFHT01000000
ECSC028	2008	Japan	human	blood	ExPEC	B2	O4	H5	5389	ND	-	-	-	bacteremia	DRR102594	BFHX01000000
ECSC029	2008	Japan	human	blood	ExPEC	B2	Gp7	H7	95	15 (other)	-	-	-	bacteremia	DRR102595	BFHY01000000
ECSC032	2008	Japan	human	blood	ExPEC	B2	O6	H1	73	ND	-	-	-	bacteremia	DRR102598	BFIB01000000
ECSC033	2008	Japan	human	blood	ExPEC	B2	O6	H1	73	ND	-	-	-	bacteremia	DRR102599	BFIC01000000
ECSC037	2008	Japan	human	blood	ExPEC	B2	Gp7	H6	141	ND	-	-	-	bacteremia	DRR102603	BFIG01000000
ECSC045	2003	Japan	human	blood	ExPEC	B2	O1	H7	95	41 (A)	-	-	-	bacteremia	DRR102610	BFIN01000000
ECSC046	2003	Japan	human	blood	ExPEC	B2	Gp12	H7	95	18 (B)	-	-	-	bacteremia	DRR102611	BFIO01000000
ECSC054	2004	Japan	human	blood	ExPEC	D	O4	H30	38	ND	-	-	-	bacteremia	DRR102617	BFIU01000000	DRR252634	AP024112	AP024113
ECSC058	2005	Japan	human	blood	ExPEC	B2	Gp12	H7	95	18 (B)	-	-	-	bacteremia	DRR102620	BFIX01000000
ECSC061	2007	Japan	human	blood	ExPEC	B2	O22	H1	73	ND	-	-	-	bacteremia	DRR102622	BFIZ01000000
ECSC063	UN	Japan	human	blood	ExPEC	B2	O1	H1	95	16 (other)	-	-	-	bacteremia	DRR102624	BFJB01000000
ECSC068	2008	Japan	human	blood	ExPEC	B2	O1	H1	95	16 (other)	-	-	-	bacteremia	DRR102629	BFJG01000000
ECSC076	2008	Japan	human	blood	ExPEC	B2	O6	H1	73	ND	-	-	-	bacteremia	DRR102635	BFJM01000000
ECSC078	2008	Japan	human	blood	ExPEC	B2	O4	H5	961	ND	-	-	-	bacteremia	DRR102637	BFJO01000000
UPEC04	2011	Japan	human	urine	ExPEC	B2	O25	H1	73	ND	-	-	-	Urinary tract infection	DRR103311	BGJL01000000
UPEC06	2011	Japan	human	urine	ExPEC	B2	O1	H1	95	16 (other)	-	-	-	Urinary tract infection	DRR103312	BGJM01000000
UPEC121	2011	Japan	human	urine	ExPEC	B2	O22	H1	73	ND	-	-	-	Urinary tract infection	DRR103314	BGJO01000000
UPEC129	2011	Japan	human	urine	ExPEC	B2	Gp7	H7	95	41 (A)	-	-	-	Urinary tract infection	DRR103315	BGJP01000000	SRR12831697	CP071522	CP071523	CP071524
UPEC57	2011	Japan	human	urine	ExPEC	B2	Gp7	H7	95	41 (A)	-	-	-	Urinary tract infection	DRR103317	BGJR01000000
UPEC79	2011	Japan	human	urine	ExPEC	B2	O6	H1	73	ND	-	-	-	Urinary tract infection	DRR103319	BGJT01000000
UPEC91	2011	Japan	human	urine	ExPEC	B2	O1	H7	95	41 (A)	-	-	-	Urinary tract infection	DRR103321	BGJV01000000
ND: not determined

### Sheet: Table S2
Table S2. E. coli reference strains analysed in this study.
Strain name	Phylogroup	ST	fimH (CC95 subgr.)	pks	Accession no.
536	B2	127	ND	+	CP000247
ABU83972	B2	73	ND	+	CP001671
APEC_O1	B2	95	27 (C)	-	CP000468
APEC_O78	C	23	ND	-	CP004009
ATCC 8739	A	1.12	ND	-	CP000946
CE10	F	62	ND	-	CP003034
CFT073	B2	73	ND	+	AE014075
E2348/69	B2	15	ND	-	FM180568
E24377A	B1	1.132	ND	-	CP000800
EAEC 042	D	414	ND	-	FN554766
ED1a	B2	973	ND	-	CU928162
ETEC_H10407	A	48	ND	-	FN649414
HS	A	46	ND	-	CP000802
IAI1	B1	1.128	ND	-	CU928160
IAI39	F	62	ND	-	CU928164
IHE3034	B2	95	18 (B)	+	CP001969
KO11FL	B1	1079	ND	-	CP002970
LF82	B2	135	ND	-	CU651637
MG1655	A	10	ND	-	U00096
NA114	B2	131	ND	-	CP002797
Nissle1917	B2	73	ND	+	CP007799
NRG857C	B2	135	ND	-	CP001855
O103H2_12009	B1	17	ND	-	AP010958
O104_55989	B1	678	ND	-	CU928145
O111_11128	B1	16	ND	-	AP010960
O157_Sakai	E	11	ND	-	BA000007
O26_11368	B1	21	ND	-	AP010953
O55_CB9615	E	335	ND	-	CP001846
P12b	A	10	ND	-	CP002291
S88	B2	95	54 (D)	-	CU928161
SE11	B1	156	ND	-	AP009240
SE15	B2	131	ND	-	AP009378
SMS_3_5	F	354	ND	-	CP000970
UMN026	D	597	ND	-	CU928163
UMNK88	A	100	ND	-	CP002729
UTI89	B2	95	18 (B)	+	CP000243
ND: not determined
Strain name	Phylogroup	ST	fimH (CC95 subgr.)	pks	Accession no. (short reads)	Accession no. (long reads)		Accession no. (hybrid assemblies)
SP15*	B2	95	15 (B)	+	DRR252506	DRR252633	AP024131	AP024132	AP024133
* Sequenced in this study

### Sheet: Table S3
Table S3. Non-E. coli strains analysed in this study.
Strain name	pks	Accession no.
F. perrara PEB0191	+	CP009056
Pseudovibrio FO-BEG1	+	CP003147
C. koseri ATCC BAA-895	+	CP000822
E. aerogenes EA1509E	+	FO203355
K. pneumoniae 1084	+	CP003785
S. marcescens AS012490	+	CP050013
E. oleae DAPP-PG531	+	JNVB00000000
